# Validation of shoe sole dust as a microbial sampler reveals distinct fungal and bacterial responses to nearby vegetation

**DOI:** 10.64898/2026.03.17.712241

**Authors:** Sadia Marjia Ferdous, Pekka Taimisto, Emma Musakka, Taina Siponen, Martin Täubel, Bridget Hegarty

**Affiliations:** Department of Civil and Environmental Engineering, Case Western Reserve University, Cleveland, Ohio, USA; Department of Public Health, Finnish Institute for Health and Welfare, Kuopio, Finland; Institute of Public Health and Clinical Nutrition, University of Eastern Finland, Kuopio, Finland; Department of Civil Engineering, Aalto University, Espoo, Finland

**Keywords:** Microbial exposure, biodiversity, microbial sampling, amplicon sequencing, greenness

## Abstract

Urbanization-driven environmental change has significant implications for human health and well-being. However, studies have found differing patterns in microbial diversity along urbanization gradients; and it remains unknown whether this reflects methodological limitations or genuine ecological complexities. Resolving these inconsistencies requires innovative, reproducible methods that accurately reflect human contact with environmental microbiota. In this study, we have validated a new method for assessing environmental microbial exposure by measuring microbiota from particulate matter collected from shoe soles and studied the influence of vegetation at different proximities. Through repeated walks on routes along an urbanization gradient in Finland, we show that left and right shoe sole dust from the same walk and same route represent more similar microbial communities compared to different walks and routes. We found that bacterial biomass and diversity were best predicted by Normalized Difference Vegetation Index (NDVI, as a measure of greenness) immediately surrounding the walking path, whereas fungal communities responded to broader landscape-scale greenness (100m–1km), suggesting that bacteria and fungi are governed by different dispersal processes. Importantly, NDVI explained these differences in diversity more effectively than simple classifications of the path based on its substrate and whether it was in a rural or urban setting. Shoe sole dust sampling offers a simple, effective, and reliable approach for evaluating microbial exposures, capturing scale-dependent microbial responses to vegetation, and enabling more robust epidemiological studies on the health effects of greenness and environmental biodiversity.
