## Supplemental Table 1 for "Validation of shoe sole dust as a microbial sampler reveals distinct fungal and bacterial responses to nearby vegetation"

### Sheet: Overview
Sheet Name	Description
Table S1.a	Primer sequence for 16S amplicon sequencing for pilot study
Table S1.b	Primer sequence for ITS amplicon sequencing for pilot study
Table S1.c	Primer sequence for 16S amplicon sequencing for main study
Table S1.d	Primer sequence for ITS amplicon sequencing for main study

### Sheet: Table S1.a
Primer name	Primer sequence (5'-3')
515F	GTGCCAGCMGCCGCGGTAA
806R	GGACTACHVGGGTWTCTAAT

### Sheet: Table S1.b
Primer name	Primer sequence (5'-3')
ITS1F	CTTGGTCATTTAGAGGAAGTAA
ITS2	GCTGCGTTCTTCATCGATGC

### Sheet: Table S1.c
Primer name	Primer sequence (5'-3')
341F	TCGTCGGCAGCGTCAGATGTGTATAAGAGACAGCCTACGGGNGGCWGCAG
785R	GTCTCGTGGGCTCGGAGATGTGTATAAGAGACAGGACTACHVGGGTATCTAATCC

### Sheet: Table S1.d
Primer name	Primer sequence (5'-3')
ITS3	TCGTCGGCAGCGTCAGATGTGTATAAGAGACAGGCATCGATGAAGAACGCAGC
ITS4	GTCTCGTGGGCTCGGAGATGTGTATAAGAGACAGTCCTCCGCTTATTGATATGC
