## Supplemental Table 3 for "Validation of shoe sole dust as a microbial sampler reveals distinct fungal and bacterial responses to nearby vegetation"

### Sheet: Overview
Sheet Name	Description
Table S3.a	PERMANOVA results of ITS microbial communities using time of the day (morning or afternoon) as the explanatory factor for pilot study
Table S3.b	PERMANOVA results of ITS microbial communities using temperature as the explanatory factor for pilot study
Table S3.c	PERMANOVA results of ITS microbial communities using surface moisture as the explanatory factor for pilot study
Table S3.d	PERMANOVA results of ITS microbial communities using visible dust as the explanatory factor for pilot study
Table S3.e	PERMANOVA results of ITS microbial communities using PM10 as the explanatory factor for pilot study
Table S3.f	PERMANOVA results of ITS microbial communities using PM2.5 as the explanatory factor for pilot study
Table S3.g	PERMANOVA results of ITS microbial communities using snow on ground as the explanatory factor for pilot study
Table S3.h	PERMANOVA results of ITS microbial communities using relative humidity as the explanatory factor for pilot study

### Sheet: Table S3.a
	Df	SumOfSqs	R2	F	Pr(>F)
Model	1	0.401233	0.0136525	0.885853	0.809
Residual	64	28.9878	0.986348	NA	NA
Total	65	29.389	1	NA	NA

### Sheet: Table S3.b
	Df	SumOfSqs	R2	F	Pr(>F)
Model	1	0.663026	0.0225603	1.47719	0.004
Residual	64	28.726	0.97744	NA	NA
Total	65	29.389	1	NA	NA

### Sheet: Table S3.c
	Df	SumOfSqs	R2	F	Pr(>F)
Model	1	0.626766	0.0213266	1.39464	0.007
Residual	64	28.7622	0.978673	NA	NA
Total	65	29.389	1	NA	NA

### Sheet: Table S3.d
	Df	SumOfSqs	R2	F	Pr(>F)
Model	1	0.591343	0.0201213	1.3142	0.028
Residual	64	28.7976	0.979879	NA	NA
Total	65	29.389	1	NA	NA

### Sheet: Table S3.e
	Df	SumOfSqs	R2	F	Pr(>F)
Model	1	0.587126	0.0199778	1.30464	0.02
Residual	64	28.8019	0.980022	NA	NA
Total	65	29.389	1	NA	NA

### Sheet: Table S3.f
	Df	SumOfSqs	R2	F	Pr(>F)
Model	1	0.501371	0.0170598	1.11078	0.174
Residual	64	28.8876	0.98294	NA	NA
Total	65	29.389	1	NA	NA

### Sheet: Table S3.g
	Df	SumOfSqs	R2	F	Pr(>F)
Model	1	0.648141	0.0220539	1.44328	0.005
Residual	64	28.7408	0.977946	NA	NA
Total	65	29.389	1	NA	NA

### Sheet: Table S3.h
	Df	SumOfSqs	R2	F	Pr(>F)
Model	1	0.691481	0.0235286	1.54211	0.002
Residual	64	28.6975	0.976471	NA	NA
Total	65	29.389	1	NA	NA
