## Supplemental Table 4 for "Validation of shoe sole dust as a microbial sampler reveals distinct fungal and bacterial responses to nearby vegetation"

### Sheet: Overview
Sheet Name	Description
Table S4	Pairwise Wilcoxon tests comparing microbial qPCR targets (Gram-negative bacteria, Penicillium/Aspergillus groups, and total fungi) across urban-grey (A), urban-green (B), and rural-green (C) environments for full study

### Sheet: Table S4
qPCR_Type	group1	group2	p_adj
Gram-negative bacteria	Urban-green (B)	Urban-grey (A)	0.000132246
Gram-negative bacteria	Rural-green (C)	Urban-grey (A)	2.49097e-06
Gram-negative bacteria	Rural-green (C)	Urban-green (B)	2.95541e-05
Penicillium/Aspergillus groups	Urban-green (B)	Urban-grey (A)	0.0168916
Penicillium/Aspergillus groups	Rural-green (C)	Urban-grey (A)	0.528148
Penicillium/Aspergillus groups	Rural-green (C)	Urban-green (B)	0.15181
Total fungi	Urban-green (B)	Urban-grey (A)	0.371707
Total fungi	Rural-green (C)	Urban-grey (A)	3.29679e-06
Total fungi	Rural-green (C)	Urban-green (B)	1.22969e-05
