## Supplemental Table 5, Supplemental Table 7 for "Validation of shoe sole dust as a microbial sampler reveals distinct fungal and bacterial responses to nearby vegetation"

### Sheet: Overview
Sheet Name	Description
Table S5	PERMANOVA results of 16S rRNA microbial communities using Environment as the explanatory factor
Table S7.a	Correlation between alpha diversity (observed and Shannon) of bacteria vs NDVI with a buffer of 10 m around the route
Table S7.b	Correlation between alpha diversity (observed and Shannon) of bacteria vs NDVI with a buffer of 100 m around the route
Table S7.c	Correlation between alpha diversity (observed and Shannon) of bacteria vs NDVI with a buffer of 500 m around the route
Table S7.d	Correlation between alpha diversity (observed and Shannon) of bacteria vs NDVI with a buffer of 1km around the route
Table S7.e	Correlation between alpha diversity (observed and Shannon) of bacteria vs NDVI with a buffer of 2 km around the route
Table S7.f	Correlation between alpha diversity (observed and Shannon) of bacteria vs NDVI with a buffer of 5 km around the route
Table S7.g	Correlation between alpha diversity (observed and Shannon) of bacteria vs NDVI with a buffer of 10 km around the route

### Sheet: Table S5
	Df	SumOfSqs	R2	F	Pr(>F)
Model	2	6.65256	0.342771	14.0816	0.001
Residual	54	12.7556	0.657229	NA	NA
Total	56	19.4082	1	NA	NA

### Sheet: Table S7.a
	variable	cor	p_value
1	Observed	0.596192	9.91176e-07
2	Shannon	0.674431	8.83436e-09

### Sheet: Table S7.b
	variable	cor	p_value
1	Observed	0.50445	6.30511e-05
2	Shannon	0.52778	2.45497e-05

### Sheet: Table S7.c
	variable	cor	p_value
1	Observed	0.440066	0.000613875
2	Shannon	0.446234	0.000503062

### Sheet: Table S7.d
	variable	cor	p_value
1	Observed	0.412544	0.00142786
2	Shannon	0.39724	0.00221611

### Sheet: Table S7.e
	variable	cor	p_value
1	Observed	0.243166	0.0683558
2	Shannon	0.198242	0.13934

### Sheet: Table S7.f
	variable	cor	p_value
1	Observed	0.374236	0.00413296
2	Shannon	0.365345	0.00519799

### Sheet: Table S7.g
	variable	cor	p_value
1	Observed	0.50445	6.30511e-05
2	Shannon	0.52778	2.45497e-05
