## Supplemental Table 6, Supplemental Table 8 for "Validation of shoe sole dust as a microbial sampler reveals distinct fungal and bacterial responses to nearby vegetation"

### Sheet: Overview
Sheet Name	Description
Table S6	PERMANOVA results of ITS microbial communities using Environment as the explanatory factor
Table S8.a	Correlation between alpha diversity (observed and Shannon) of fungi vs NDVI with a buffer of 10 m around the route
Table S8.b	Correlation between alpha diversity (observed and Shannon) of fungi vs NDVI with a buffer of 100 m around the route
Table S8.c	Correlation between alpha diversity (observed and Shannon) of fungi vs NDVI with a buffer of 500 m around the route
Table S8.d	Correlation between alpha diversity (observed and Shannon) of fungi vs NDVI with a buffer of 1km around the route
Table S8.e	Correlation between alpha diversity (observed and Shannon) of fungi vs NDVI with a buffer of 2 km around the route
Table S8.f	Correlation between alpha diversity (observed and Shannon) of fungi vs NDVI with a buffer of 5 km around the route
Table S8.g	Correlation between alpha diversity (observed and Shannon) of fungi vs NDVI with a buffer of 10 km around the route

### Sheet: Table S6
	Df	SumOfSqs	R2	F	Pr(>F)
Model	2	5.81557	0.322046	12.8257	0.001
Residual	54	12.2426	0.677954	NA	NA
Total	56	18.0582	1	NA	NA

### Sheet: Table S8.a
	variable	cor	p_value
1	Observed	0.50425	6.35459e-05
2	Shannon	0.416325	0.00127679

### Sheet: Table S8.b
	variable	cor	p_value
1	Observed	0.577166	2.60406e-06
2	Shannon	0.611585	4.32977e-07

### Sheet: Table S8.c
	variable	cor	p_value
1	Observed	0.599488	8.3316e-07
2	Shannon	0.739129	5.19721e-11

### Sheet: Table S8.d
	variable	cor	p_value
1	Observed	0.553003	8.16186e-06
2	Shannon	0.782586	6.46907e-13

### Sheet: Table S8.e
	variable	cor	p_value
1	Observed	0.33478	0.0109136
2	Shannon	0.576478	2.69354e-06

### Sheet: Table S8.f
	variable	cor	p_value
1	Observed	0.269918	0.0423007
2	Shannon	0.226982	0.0895171

### Sheet: Table S8.g
	variable	cor	p_value
1	Observed	0.577166	2.60406e-06
2	Shannon	0.611585	4.32977e-07
