## Supplemental Table 2 for "Validation of shoe sole dust as a microbial sampler reveals distinct fungal and bacterial responses to nearby vegetation"

### Sheet: Overview
Sheet Name	Description
Table S2.a	PERMANOVA results of 16S rRNA microbial communities using time of the day (morning or afternoon) as the explanatory factor for pilot study
Table S2.b	PERMANOVA results of 16S rRNA microbial communities using temperature as the explanatory factor for pilot study
Table S2.c	PERMANOVA results of 16S rRNA microbial communities using surface moisture as the explanatory factor for pilot study
Table S2.d	PERMANOVA results of 16S rRNA microbial communities using visible dust as the explanatory factor for pilot study
Table S2.e	PERMANOVA results of 16S rRNA microbial communities using PM10 as the explanatory factor for pilot study
Table S2.f	PERMANOVA results of 16S rRNA microbial communities using PM2.5 as the explanatory factor for pilot study
Table S2.g	PERMANOVA results of 16S rRNA microbial communities using snow on ground as the explanatory factor for pilot study
Table S2.h	PERMANOVA results of 16S rRNA microbial communities using relative humidity as the explanatory factor for pilot study

### Sheet: Table S2.a
	Df	SumOfSqs	R2	F	Pr(>F)
Model	1	0.182219	0.0148852	0.967048	0.426
Residual	64	12.0594	0.985115	NA	NA
Total	65	12.2416	1	NA	NA

### Sheet: Table S2.b
	Df	SumOfSqs	R2	F	Pr(>F)
Model	1	1.15147	0.0940614	6.64497	0.001
Residual	64	11.0902	0.905939	NA	NA
Total	65	12.2416	1	NA	NA

### Sheet: Table S2.c
	Df	SumOfSqs	R2	F	Pr(>F)
Model	1	0.434371	0.0354831	2.35446	0.006
Residual	64	11.8073	0.964517	NA	NA
Total	65	12.2416	1	NA	NA

### Sheet: Table S2.d
	Df	SumOfSqs	R2	F	Pr(>F)
Model	1	0.607126	0.0495952	3.33973	0.002
Residual	64	11.6345	0.950405	NA	NA
Total	65	12.2416	1	NA	NA

### Sheet: Table S2.e
	Df	SumOfSqs	R2	F	Pr(>F)
Model	1	0.696081	0.0568618	3.85856	0.001
Residual	64	11.5455	0.943138	NA	NA
Total	65	12.2416	1	NA	NA

### Sheet: Table S2.f
	Df	SumOfSqs	R2	F	Pr(>F)
Model	1	0.509379	0.0416104	2.77869	0.002
Residual	64	11.7323	0.95839	NA	NA
Total	65	12.2416	1	NA	NA

### Sheet: Table S2.g
	Df	SumOfSqs	R2	F	Pr(>F)
Model	1	1.45266	0.118665	8.61714	0.001
Residual	64	10.789	0.881335	NA	NA
Total	65	12.2416	1	NA	NA

### Sheet: Table S2.h
	Df	SumOfSqs	R2	F	Pr(>F)
Model	1	0.42116	0.0344039	2.2803	0.007
Residual	64	11.8205	0.965596	NA	NA
Total	65	12.2416	1	NA	NA
